# Cross-link scrambling in peptide pairs

**DOI:** 10.1101/2022.12.27.522012

**Authors:** Luitzen de Jong, Winfried Roseboom, Gertjan Kramer

**Affiliations:** University of Amsterdam

## Abstract

Identification of peptides and their linked amino acids from chemically cross-linked protein complexes with bifunctional N-hydroxysuccinimidyl (NHS) esters can reveal interacting proteins and their spatial arrangements. With NHS esters both amide- and ester cross-links can be formed. Retention time prediction for strong cation exchange chromatography (SCXC) of cross-linked peptides at pH 3 can distinguish between ester and amide cross-links based on their charge differences. By this approach we show that about 98 % of cross-links are formed by two amide bonds. However MS/MS analysis revealed the presence of an ester linkage in more than 5% of peptide pairs predicted by SCXC to be linked by amide bonds. This discrepancy can be explained by intra-peptide amide-ester rearrangement in the gas phase during MS/MS analysis. So, SCXC retention time prediction can be used to distinguish amide-amide, amide-ester and ester-ester linkages actually formed in the cross-linking reaction and to detect scrambling of cross-linked sites. This information is important for studies aimed to understand the spatial arrangement of protein complexes by cross-linking at the highest possible resolution.
