## Supplementary material for "Cross-link scrambling in peptide pairs": Table S2

### Sheet: Sheet1
Table S2. Effect of a missed cleavage on the large shift of SCXC retention time expressed by fraction number
SCXC fraction	Title	peptide pair	proteins	protein type
9	9083: Scan 286170 (rt=3355.03, p=0, c=13627, e=2) [\\Bosch\sils_ms_share\USERS\Luitzen\2016-02-03 QTOF pilot run\20160203_EK_9H3_1.wiff]	LALKIYSDEEK(4)-MIEIEKPK(6)	sp|P20429|RPOA_BACSU (88)-sp|P20429|RPOA_BACSU (6)/	Intra-Protein
13	3732: Scan 101223 (rt=1468.67, p=0, c=4820, e=2) [E:\SILS_MS_SHARE\USERS\Luitzen\Wiff+mgf files\20160513_13.2_1.wiff]	KLALKIYSDEEK(5)-MIEIEKPK(6)	sp|P20429|RPOA_BACSU (88)-sp|P20429|RPOA_BACSU (6)/	Intra-Protein
9	5267: Scan 271196 (rt=2645.5, p=0, c=12914, e=1) [\\Bosch\sils_ms_share\USERS\Luitzen\2016-02-03 QTOF pilot run\20160203_EK_9H3_1.wiff]	ILDQSAEKIVETAK(8)-KNEEGGK(1)	sp|P21471|RS10_BACSU (24)-sp|P21465|RS3_BACSU (212)/	Inter-Protein
13	1717: Sum of 2 scans in range 90260 (rt=954.654, p=0, c=4298, e=1) to 90261 (rt=955.153, p=0, c=4298, e=2) [E:\SILS_MS_SHARE\USERS\Luitzen\Wiff+mgf files\20160513_13.2_1.wiff]	ILDQSAEKIVETAK(8)-KKNEEGGK(1)	sp|P21471|RS10_BACSU (24)-sp|P21465|RS3_BACSU (211)/	Inter-Protein
7	8853: Scan 103007 (rt=2091.62, p=0, c=4905, e=1) [\\Bosch\SILS_MS_SHARE\USERS\Luitzen\DATA\BACSU_invivo_XL\Triple TOF\Wiff-files\20160513_LJ_7.2_1.wiff]	VQLVGDDLFVTNTKK(14)-LSEGIKNGVGNSILIK(6)	sp|P37869|ENO_BACSU (322)-sp|P37869|ENO_BACSU (329)/	Intra-Protein
12	3971: Scan 132302 (rt=1984.48, p=0, c=6300, e=1) [E:\SILS_MS_SHARE\USERS\Luitzen\Wiff+mgf files\20160513_LJ_12.1_1.wiff]	KVQLVGDDLFVTNTKK(15)-LSEGIKNGVGNSILIK(6)	sp|P37869|ENO_BACSU (322)-sp|P37869|ENO_BACSU (329)/	Intra-Protein
8	5457: Scan 127683 (rt=2115.29, p=0, c=6080, e=2) [\\Bosch\SILS_MS_SHARE\USERS\Luitzen\Wiff+mgf files\20160513_LJ_8.1_1.wiff]	VQLVGDDLFVTNTKK(14)-LSEGIKNGVGNSILIK(6)	sp|P37869|ENO_BACSU (322)-sp|P37869|ENO_BACSU (329)/	Intra-Protein
12	3950: Scan 132051 (rt=1977.6, p=0, c=6288, e=2) [E:\SILS_MS_SHARE\USERS\Luitzen\Wiff+mgf files\20160513_LJ_12.1_1.wiff]	KVQLVGDDLFVTNTKK(15)-LSEGIKNGVGNSILIK(6)	sp|P37869|ENO_BACSU (322)-sp|P37869|ENO_BACSU (329)/	Intra-Protein
9	16617: Scan 253096 (rt=3381.81, p=0, c=12052, e=3) [\\Bosch\sils_ms_share\USERS\Luitzen\2016-02-03 QTOF pilot run\20160203_EK_9H4_1.wiff]	KLSEYGLQLQEK(1)-KNESLEDALR(1)	sp|P21466|RS4_BACSU (43)-sp|P21478|RS21_BACSU (8)/	Inter-Protein
13	4033: Sum of 2 scans in range 103070 (rt=1557, p=0, c=4908, e=1) to 103091 (rt=1557.5, p=0, c=4909, e=1) [E:\SILS_MS_SHARE\USERS\Luitzen\Wiff+mgf files\20160513_13.2_1.wiff]	KLSEYGLQLQEK(1)-KNESLEDALRR(1)	sp|P21466|RS4_BACSU (43)-sp|P21478|RS21_BACSU (8)/	Inter-Protein
10	3638: Scan 127937 (rt=1696.68, p=0, c=6092, e=4) [\\Bosch\SILS_MS_SHARE\USERS\Luitzen\Wiff+mgf files\20160513_LJ_10.2_2.wiff]	KLSEYGLQLQEK(1)-KNESLEDALR(1)	sp|P21466|RS4_BACSU (43)-sp|P21478|RS21_BACSU (8)/	Inter-Protein
14.15.16	2749: Sum of 2 scans in range 142908 (rt=1788.73, p=0, c=6805, e=2) to 142932 (rt=1789.94, p=0, c=6806, e=5) [E:\SILS_MS_SHARE\USERS\Luitzen\Wiff+mgf files\20160513_14.2_1.wiff]	KLSEYGLQLQEK(1)-KNESLEDALRR(1)	sp|P21466|RS4_BACSU (43)-sp|P21478|RS21_BACSU (8)/	Inter-Protein
10	3467: Scan 126549 (rt=1675.29, p=0, c=6026, e=2) [\\Bosch\SILS_MS_SHARE\USERS\Luitzen\Wiff+mgf files\20160513_LJ_10.1_1.wiff]	KLSEYGLQLQEK(1)-KNESLEDALR(1)	sp|P21466|RS4_BACSU (43)-sp|P21478|RS21_BACSU (8)/	Inter-Protein
14.15.16	2685: Scan 142404 (rt=1762.31, p=0, c=6781, e=2) [E:\SILS_MS_SHARE\USERS\Luitzen\Wiff+mgf files\20160513_14.2_1.wiff]	KKLSEYGLQLQEK(1)-KNESLEDALR(1)	sp|P21466|RS4_BACSU (42)-sp|P21478|RS21_BACSU (8)/	Inter-Protein
9	20430: Scan 270188 (rt=4168.96, p=0, c=12866, e=1) [\\Bosch\sils_ms_share\USERS\Luitzen\2016-02-03 QTOF pilot run\20160203_EK_9H4_1.wiff]	ISLSIKDTLPGPWNQIGEK(6)-VKVLSVDR(2)	sp|P38494|RS1H_BACSU (256)-sp|P38494|RS1H_BACSU (240)/	Intra-Protein
13	5617: Sum of 2 scans in range 129951 (rt=2198.08, p=0, c=6188, e=2) to 129971 (rt=2199.29, p=0, c=6189, e=1) [E:\SILS_MS_SHARE\USERS\Luitzen\Wiff+mgf files\20160513_13.2_1.wiff]	ISLSIKDTLPGPWNQIGEK(6)-VKVLSVDRDNER(2)	sp|P38494|RS1H_BACSU (256)-sp|P38494|RS1H_BACSU (240)/	Intra-Protein
7	11548: Scan 117497 (rt=2760.47, p=0, c=5595, e=1) [\\Bosch\SILS_MS_SHARE\USERS\Luitzen\DATA\BACSU_invivo_XL\Triple TOF\Wiff-files\20160513_LJ_7.2_1.wiff]	EITDEDLVSLILEEKVTDR(15)-LAIAKQLER(5)	sp|P94565|LEU1_BACSU (382)-sp|P94565|LEU1_BACSU (32)/	Intra-Protein
12	5576: Scan 153597 (rt=2637.34, p=0, c=7314, e=2) [E:\SILS_MS_SHARE\USERS\Luitzen\Wiff+mgf files\20160513_LJ_12.1_1.wiff]	KEITDEDLVSLILEEKVTDR(16)-LAIAKQLER(5)	sp|P94565|LEU1_BACSU (382)-sp|P94565|LEU1_BACSU (32)/	Intra-Protein

### Sheet: Sheet2
7	11548: Scan 117497 (rt=2760.47, p=0, c=5595, e=1) [\\Bosch\SILS_MS_SHARE\USERS\Luitzen\DATA\BACSU_invivo_XL\Triple TOF\Wiff-files\20160513_LJ_7.2_1.wiff]	4	4	5	3382862000	EITDEDLVSLILEEKVTDR(15)-LAIAKQLER(5)	sp|P94565|LEU1_BACSU (382)-sp|P94565|LEU1_BACSU (32)/	Intra-Protein				31.5	9.5	1000000	1000000
12	5576: Scan 153597 (rt=2637.34, p=0, c=7314, e=2) [E:\SILS_MS_SHARE\USERS\Luitzen\Wiff+mgf files\20160513_LJ_12.1_1.wiff]	5	5	6	3510967000	KEITDEDLVSLILEEKVTDR(16)-LAIAKQLER(5)	sp|P94565|LEU1_BACSU (382)-sp|P94565|LEU1_BACSU (32)/	Intra-Protein				21.0	9.0	1000000	1000000
